# Bidirectional epigenetic editing reveals hierarchies in gene regulation

**DOI:** 10.1101/2022.11.15.516658

**Authors:** Naomi M. Pacalin, Quanming Shi, Kevin R. Parker, Howard Y. Chang

## Abstract

CRISPR perturbations are valuable tools for studying the functional effects of the genome. However, existing methods are limited in their utility for studying noncoding elements and genetic interactions. Here, we develop a system for bidirectional epigenetic editing (CRISPRai), in which orthogonal activating (CRISPRa) and repressive (CRISPRi) perturbations are applied simultaneously to multiple loci the same cell. We developed dual-gRNA-capture single-cell Perturb-seq to study the established interaction between SPI1 and GATA1, two hemopoietic lineage transcription factors, and discovered novel context-specific regulation modes for co-regulated genes. Extending CRISPRai to noncoding elements, we addressed how multiple enhancers interact to modulate expression of a shared target gene, Interleukin-2, in T cells. We found that enhancer function was primarily additive and enabled fine-tuning of gene expression, yet a clear hierarchy existed among enhancers in strength of gene expression control. The promoter was dominant over most enhancers in controlling gene expression; however, a small subset of enhancers exhibited strong functional effects, or gatekeeper function, and could turn off the gene despite promoter activation. Integration of these functional data with histone ChIP-seq and TF motif enrichment suggests the existence of multiple modes of enhancer-mediated gene regulation. Our method, CRISPRai for bidirectional epigenetic editing, provides an approach for identifying novel genetic interactions that may be overlooked when studied without bidirectional perturbations and can be applied to both genes and noncoding elements.
