## Supplemental Tables for "Bidirectional epigenetic editing reveals hierarchies in gene regulation"

### Sheet: SuppTable1 - Single gRNA K562
gRNA_Id	gRNA_sequence
ARID1A-a1	GGCTAGAGCGCCCCACTCTCCT
ARID1A-a2	GTGGCAGTGCTGAGCCTCGTGT
ARID1A-i1	GCTCTCCGCGGACGAGACAG
ARID1A-i2	GTCCCCCCAAGCCCTTGCCT
ATF5-a1	GCCGACCTCTTCCCTCTGAGCC
ATF5-a2	GACTGGTGCAGGTCTGCGGGAA
ATF5-i1	GTCGCGCGGCCCCAACCGGG
ATF5-i2	GGGTCGAGGCTACAGAGCCA
BTF3-a1	GTACCTCTGGGAGAGGCCACAA
BTF3-a2	GTGACACAAGGCCACTTCCTTC
BTF3-i1	GCGGACAGGCGCACCCGCTC
BTF3-i2	GGATTAGGCGCACACACGCG
CEBPA-a1	GTATCCCGAGGCTGCACGGGGT
CEBPA-a2	GTTGGTCTTGAGCTGCTGGGGC
CEBPA-i1	GCGGCTGTGCTGGAACAGGT
CEBPA-i2	GAAGTCGGCCGACTCCATGG
CEBPB-a1	GCCGGGCTCAGGAGAAACTTTA
CEBPB-a2	GGGGGCCCCCCGAAAACGCGCT
CEBPB-i1	GGGGTGGCCGCTATTAGTGA
CEBPB-i2	GCCCGCGTTCATGCAACGCC
ETS2-a1	GCCGCCTCCTGCTGTCACTCGG
ETS2-a2	GCGAGAGTGACGATGATGTGCG
ETS2-i1	GCTCCAGAGACTGACGAGTG
ETS2-i2	GCGCCGGCCAGAGACGATCA
FAM83A-a1	GGAAGGTGAGCCGGCTTTCCTG
FAM83A-a2	GCTGCCTGCCTCTGCTCCCCTC
FAM83A-i1	GCAAATGGAACACACCACGG
FAM83A-i2	GGGAGCAGGCGGCCTCCCGG
FOSL1-a1	GTGCTCCCACAAAATAGCACGA
FOSL1-a2	GCAACCGCCACCCAAAGCTTCG
FOSL1-i1	GGGTCAACTCCCGCACGCTC
FOSL1-i2	GGAAAAGACTCCGCACGGCG
GATA1-a1	GAGCCTAGGTCGAGCGAGGTCC
GATA1-a2	GCAGGGAGTGGCTGGTGCCCCA
GATA1-e-i1	GCGCTCAGGAAGAGAAGCCA
GATA1-e-i2	GTCTCCCCCAAAGCCTGATC
GATA1-e1-a1	GGGCTTTGGGGGAGACGAGGGC
GATA1-e1-a2	GGAGCGCTCAGGAAGAGAAGCC
GATA1-i1	GGCAAGCTCAGTGTGATCCC
GATA1-i2	GTGAGCTTGCCACATCCCCA
HBE1-a1	GGGGGCCAGAACTTCGGCAGTA
HBE1-a2	GCAAGGCTGACCTGTGTCCCTC
HBE1-i1	GGGCTGCCGTCACTAGCCTG
HBE1-i2	GGGTCCAGGGGTAAACAACG
IRF1-a1	GCTGGGGAATCCCGCTAAGTGT
IRF1-a2	GAGCCAGCCGGCTGGGACAAGG
IRF1-i1	GGGAGTGGCGAGCTCTGCCA
IRF1-i2	GTCTTGCCTCGACTAAGGAG
JUN-a1	GCGCGAGCCAATGGGAAGGCCT
JUN-a2	GCCAGAGAAGAATCTTCTAGGG
JUN-i1	GAGCAGGGCTCTCCTCCCGG
JUN-i2	GTGTGGCTGAAGCAGCGAGG
KLF1-a1	GTCACGTTGGCCTGTCTGGGGC
KLF1-a2	GCAAGTCAAATATCAAGGGTTG
KLF1-i1	GGCGGTCAGTGTGCTGATGG
KLF1-i2	GGCTGTGATAGCCCCTTCGA
LYL1-a1	GAACAGTTCTAACAGTCTGGCC
LYL1-a2	GGAAGCCCTGAGGGGTGGCGGA
LYL1-i1	GTCCGCGTAGGTCCCCCCCA
LYL1-i2	GCTCACCCCTGGCGGCGCAG
MAP2K3-a1	GACGCCCCACCCTCCTTAGGCC
MAP2K3-a2	GCTGCAGGGAGCAGCGGGCTCA
MAP2K3-i1	GGCAAGTGGGTCCTGGACGG
MAP2K3-i2	GACTGCGGCGAGGACTGCGG
MYC-a1	GATTGGATACCTTCCACCCAGA
MYC-a2	GCCCACCGGCCCTTTATAATGC
MYC-e-i1	GGAGCCAGATAAGTCAACGG
MYC-e-i2	GTGTGTCCCACCTGATTACT
MYC-e1-a1	GCCAGATAAGTCAACGGGGGGT
MYC-e1-a2	GCAGCTGTTGGTGGTCAGGTCT
MYC-i1	GCTGTAGTAATTCCAGCGAG
MYC-i2	GAGCGGGCGGCCGGCTAGGG
NTC-1-i	GCTGCATGGGGCGCGAATCA
NTC-10-a	GACCCTGCACCACCTCACTGCC
NTC-11-a	GGGGGTTCGAACTACAATATCT
NTC-12-a	GTAACCGGAAGTACGGACAATT
NTC-2-i	GTGCACCCGGCTAGGACCGG
NTC-3-i	GTGTGCAACCTCCGCCGTTG
NTC-4-i	GCCCGAGCAGTGGCTCGCTA
NTC-5-i	GGTCAGGTAGAGGGATTGAG
NTC-6-i	GGAGGACGATCGTACTCCAG
NTC-7-a	GACTAGCTCGGTGTCGCGTTAG
NTC-8-a	GGATCTCCTGACAGCTCGTCGC
NTC-9-a	GATCTTTGCCGGTTCGAGATTA
RIPK2-a1	GGACCTAGTGTTGCGGGGCAAA
RIPK2-a2	GTCTTCAGCCTGCTGGCGGGTG
RIPK2-i1	GGCGCCCGGGACCATGAACG
RIPK2-i2	GACTCCGCTGCTCGACAGGT
SPI1-a1	GTAGCGCAAGAGATTTATGCAA
SPI1-a2	GTGAGGTGACTGTTGGCTACAT
SPI1-i1	GCAGGGGCTGGACGGTCGTG
SPI1-i2	GGCTGGCCCTGCAATGTCAA
YY1-a1	GGCGAGATCTGGGCTCGGGTTG
YY1-a2	GGAGAATCGAGAGGGCGAACGG

### Sheet: SuppTable2 - Double gRNA K562
gRNA1_Id	gRNA1_sequence	gRNA2_Id	gRNA2_sequence
CEBPB-a1	GCCGGGCTCAGGAGAAACTTTA	GATA1-i2	GTGAGCTTGCCACATCCCCA
CEBPB-a2	GGGGGCCCCCCGAAAACGCGCT	GATA1-i2	GTGAGCTTGCCACATCCCCA
FOSL1-a1	GTGCTCCCACAAAATAGCACGA	GATA1-i2	GTGAGCTTGCCACATCCCCA
FOSL1-a2	GCAACCGCCACCCAAAGCTTCG	GATA1-i2	GTGAGCTTGCCACATCCCCA
GATA1-a1	GAGCCTAGGTCGAGCGAGGTCC	ATF5-i1	GTCGCGCGGCCCCAACCGGG
GATA1-a1	GAGCCTAGGTCGAGCGAGGTCC	FOSL1-i1	GGGTCAACTCCCGCACGCTC
GATA1-e1-a2	GGAGCGCTCAGGAAGAGAAGCC	KLF1-i1	GGCGGTCAGTGTGCTGATGG
JUN-a2	GCCAGAGAAGAATCTTCTAGGG	KLF1-i1	GGCGGTCAGTGTGCTGATGG
KLF1-a2	GCAAGTCAAATATCAAGGGTTG	JUN-i2	GTGTGGCTGAAGCAGCGAGG
KLF1-a2	GCAAGTCAAATATCAAGGGTTG	LYL1-i1	GTCCGCGTAGGTCCCCCCCA
LYL1-a1	GAACAGTTCTAACAGTCTGGCC	KLF1-i1	GGCGGTCAGTGTGCTGATGG
SPI1-a1	GTAGCGCAAGAGATTTATGCAA	CEBPB-i1	GGGGTGGCCGCTATTAGTGA
SPI1-a1	GTAGCGCAAGAGATTTATGCAA	CEBPB-i2	GCCCGCGTTCATGCAACGCC
SPI1-a1	GTAGCGCAAGAGATTTATGCAA	FOSL1-i2	GGAAAAGACTCCGCACGGCG
SPI1-a1	GTAGCGCAAGAGATTTATGCAA	GATA1-e-i2	GTCTCCCCCAAAGCCTGATC
SPI1-a1	GTAGCGCAAGAGATTTATGCAA	GATA1-i2	GTGAGCTTGCCACATCCCCA
YY1-a1	GGCGAGATCTGGGCTCGGGTTG	GATA1-i2	GTGAGCTTGCCACATCCCCA
YY1-a2	GGAGAATCGAGAGGGCGAACGG	GATA1-i2	GTGAGCTTGCCACATCCCCA
NTC-7-a	GACTAGCTCGGTGTCGCGTTAG	NTC-1-i	GCTGCATGGGGCGCGAATCA
NTC-8-a	GGATCTCCTGACAGCTCGTCGC	NTC-2-i	GTGCACCCGGCTAGGACCGG
NTC-9-a	GATCTTTGCCGGTTCGAGATTA	NTC-3-i	GTGTGCAACCTCCGCCGTTG
LYL1-i1	GTCCGCGTAGGTCCCCCCCA	GATA1-i2	GTGAGCTTGCCACATCCCCA
KLF1-i1	GGCGGTCAGTGTGCTGATGG	BTF3-i2	GGATTAGGCGCACACACGCG
NTC-6-i	GGAGGACGATCGTACTCCAG	NTC-12-a	GTAACCGGAAGTACGGACAATT
NTC-1-i	GCTGCATGGGGCGCGAATCA	NTC-7-a	GACTAGCTCGGTGTCGCGTTAG
NTC-2-i	GTGCACCCGGCTAGGACCGG	NTC-8-a	GGATCTCCTGACAGCTCGTCGC
SPI1-a1	GTAGCGCAAGAGATTTATGCAA	GATA1-a1	GAGCCTAGGTCGAGCGAGGTCC
KLF1-a2	GCAAGTCAAATATCAAGGGTTG	LYL1-a1	GAACAGTTCTAACAGTCTGGCC

### Sheet: SuppTable3 - IL2 Jurkat Prim
gRNA_Id	gRNA_sequence
E1_a_1	GTGACATAGGTTTGGCCTTCTC
E1_a_2	GACCTCTCACTGGGGCTAGCAC
E1_i_1	GGCATCCTGCTGACATAGGTT
E1_i_2	GGCTAGCCCCAGTGAGAGGTT
E2_a_1	GCACCCTGTAGCCTGAGAACCC
E2_a_2	GTTAGTTCCACCTAAATGCAGC
E2_i_1	GAACTCATTTCAGTAGAGTAC
E2_i_2	GTGCTGCTTATGAGTCAGAAG
E3_a_1	GCCGCAGCCACCGACACCCAAC
E3_a_2	GGTTCTGGCTCCTTCTGCAGCC
E3_i_1	GAGTGCCGCCCGGCCTCGGTT
E3_i_2	GGCGGCGGGGCTAAAGGGTGT
E4_a_1	GAGTCTAAGAGGCTAAGTCACC
E4_a_2	GGTGACATACTTTCGCTTTCTC
E4_i_1	GTAGCCTCTTAGACTCAAGAG
E4_i_2	GAGCAGGGGGTATGACACACG
E5_a_1	GGTGGATTAAAGCTGCACTGTC
E5_a_2	GGCTGCCAATGCAGACAATTGC
E5_i_1	GCATCGCCTAACTTTAGATAT
E5_i_2	GCAGTGTTTCTTAGGCTAACA
E6_a_1	GTGATAAGTCAGTGAGATGACC
E6_a_2	GTAGAAGGTGTGATTAGAATCC
E6_i_1	GTGGGCTCTGACTCACTTAGA
E6_i_2	GAGTCAGAGCCCAGAATTATC
E7_a_1	GGCACTTTGTTCAGGAAGCTTC
E7_a_2	GCACAAAGTGCCTTCCTTGGAC
E7_i_1	GCCGTGAATCTCGATTCTAGA
E7_i_2	GCACTTTGTGCTCGGATGCTC
E8_a_1	GGTGAGTATTTCTTGAGCTACC
E8_a_2	GGACTCACTCACTTCTCCCTGC
E8_i_1	GCAGTAGCACCATCGTGACCA
E8_i_2	GCGCCCTGCTGTTCTGCAATC
E9_a_1	GCTTGCGAGACTGAGGGACTGC
E9_a_2	GGATGTTTTGAGAACTATTTGC
E9_i_1	GTATCAGTTGCGATAAGCACC
E9_i_2	GTTCCATGGTGCGAATAAAAT
E10_a_1	GTTAAGACAATGTGCTGTCTGC
E10_a_2	GAGTGTCTGCCTGGAGCTCAGC
E10_i_1	GGACAGCACATTGTCTTAACC
E10_i_2	GGACAAAGGCGGGCCACACGC
NTC_a_1	GGATATTGTAGTTCGAACCCCC
NTC_a_2	GTTGTAGCTCTCGCCGGTGCCC
NTC_i_1	GAGGGCACGAACCTATCTTTG
NTC_i_2	GTGTCGACAGGCTCCTCGTGG
TSS_a_1	GCAATTAACGCCTTCTGTATGC
TSS_a_2	GTTTGTTACATTAGCCCACACC
TSS_i_1	GGTACATTGTGGCAGGAGTTG
TSS_i_2	GGAGTTGCATCCTGTACATTG

### Sheet: SuppTable4 - IFNG Jurkat Prim
gRNA_Id	gRNA_sequence
E1_a_1	GCATTCGGAAGCCTGTTCATAC
E1_a_2	GCATTCACAGGTGCTTCCTGTC
E1_i_1	GACAACGAACTAGCACAACGA
E1_i_2	GCTGCAAAACGTGAGCCCAAC
E2_a_1	GTAGTGACCAAGATGCTTGGGC
E2_a_2	GATGACTCAAGTCTATATTGTC
E2_i_1	GCAAGCATCTTGGTCACTAGT
E2_i_2	GATGCCCTAGTCATTAGCATC
E3_a_1	GTACTTTGAATGAGAGGCTGTC
E3_a_2	GACAGTTCCTTGGTGGCTGAGC
E3_i_1	GGATGAATCACATGGCTGGCT
E3_i_2	GATTGTCCCTTGCTCATATGA
E4_a_1	GAGGAAGGCACAGTAGATGTAC
E4_a_2	GCATGTTTGGAACTATCTTTTC
E4_i_1	GCTCGTATAATAATACCCTAC
E4_i_2	GTAGAAACCTGTACCATTGGG
E5_a_1	GCCCCCACGCTATTTTGACTTC
E5_a_2	GGTCTTAACTGAGTAGGTAGTC
E5_i_1	GTCATGCTTCTTCCGTAGGTT
E5_i_2	GTCCGGAAGTCAAAATAGCGT
E6_a_1	GTGGGGTGACAAGAAATATTTC
E6_a_2	GGTTCAGCTTCCACTTGTGAGC
E6_i_1	GGAAATATTTCTTGTCACCCC
E6_i_2	GCTAACAACATTCTGTTCTAT
E7_a_1	GGACGCTTCTGCCTCTGCAAAC
E7_a_2	GAAGTTACTGCTCTTTGCCGAC
E7_i_1	GTGATTACCTCAGAAGAGCGA
E7_i_2	GTACTGCTCTTTGCCGAGAGA
E8_a_1	GAGAGGCGGGAGCATGAACAGC
E8_a_2	GTAGTTGAAACCATAGGACAAC
E8_i_1	GGCAATTGCCTAACTCTAACC
E8_i_2	GTTCTGGTTTCACACATCACA
E9_a_1	GCAGTCTGTAGCACTGAGGTGC
E9_a_2	GTTGCAAGGTTGCGTGAGGTTC
E9_i_1	GACCTCACGCAACCTTGCAAG
E9_i_2	GTCAACCATTGTAGGGAGCTG
E10_a_1	GCCGAGAAACTAGCTCAGAACC
E10_a_2	GGCCTAACAACGTGGTGCAATC
E10_i_1	GACCAGCCCCGATGTGTTAGG
E10_i_2	GGTTGGTCTGCGGCGTCGCAA
E11_a_1	GTGGCGGAAGCGGGGCCGGTTC
E11_a_2	GTGGGTACAACTCCAGCGGCTC
E11_i_1	GGCTTCCGCCAATTGGGTCCG
E11_i_2	GTTGGGTACAACTCCAGCGGC
NTC_a_1	GATTGTCCGTACTTCCGGTTAC
NTC_i_1	GCATGCTCCACCCTAGACTA
TSS_a_1	GGGAGACTTCAATTAGGTATAC
TSS_a_2	GGGGTCCTTTGACGATGAGACC
TSS_i_1	GATCAAGCTGATCAGGTCCAA
TSS_i_2	GGAAAGATCAGTTAAGTCCTT

### Sheet: SuppTable5 - IL2 Jurkat Val
gRNA_Id	gRNA_sequence
E1_a_1_val	GCATGTCTGAAATGAAAGCCCA
E1_a_2_val	GAATGCAGATTGAGGGCAACAA
E1_a_3_val	GCTGGGCACAGCCACAAGAGGT
E1_a_4_val	GCAGTGAGAGGTTAGGAGTGAA
E1_a_5_val	GATGTCAGCAGGATGCCTGTAG
E1_a_6_val	GAATGAGATTGTTTCACCCATG
E1_a_7_val	GGAAACAATCTCATTCACAAAA
E1_a_8_val	GAAGGCCAAGATATGCATGTAT
E2_a_1_val	GGGTGGCATTATAGCTGCACCA
E2_a_2_val	GCACAAAGTCAAGGAGTCCCAT
E2_a_3_val	GCAAATGGGACTCCTTGACTTT
E2_a_4_val	GAACCTGGCTTCACTTCAGAAG
E2_a_5_val	GAACTTCCTGTACTCTACTGAA
E2_a_6_val	GAATGCTGCTTATGAGTCAGAA
E2_a_7_val	GTGCTTATGAGTCAGAAGAGGG
E2_a_8_val	GATTACTATTGGACTCAAACAG
E2_i_1_val	GTCAACATTAAAGAAACAGAA
E2_i_2_val	GGTGGCATTATAGCTGCACCA
E2_i_3_val	GAATTAGATGGAGAAATGTGT
E2_i_4_val	GGAGAAATGTGTTGGCAGAAA
E2_i_5_val	GTCAACTTCTGAAGTGAAGCC
E2_i_6_val	GGCTGCTTATGAGTCAGAAGA
E2_i_7_val	GTTAAACTATCTGCATTTAGG
E2_i_8_val	GTTCCTATCAAAGCAAAACAT
E4_a_1_val	GTTTCTCTGGCTATTTCCATTA
E4_a_2_val	GCTTCTGGGACCCTGTAGAAAA
E4_a_3_val	GATGGTGCCTACTGTGCATTAA
E4_a_4_val	GAAGCCAGCTGATGTGTCAGAC
E4_a_5_val	GTAGTGACTTTACTGCCACAAC
E4_a_6_val	GTAGGTAGGCAGCTTCAGGGAT
E4_a_7_val	GCATCCCTGAAGCTGCCTACCT
E4_a_8_val	GAAAGAAGAAACTTATGGGAAG
E4_i_1_val	GCATTAACAGAGATAAACTAG
E4_i_2_val	GTGCATTAACAGAGATAAACT
E4_i_3_val	GGTAGGCACCATTATAGAAGT
E4_i_4_val	GTTTCTTTCTTGAAATACGTG
E4_i_5_val	GGCATAGTAAAAGGAGAAGCA
E4_i_6_val	GGGGCCACTCTTGAGTCTAAG
E4_i_7_val	GGTGGCCCAAGTCCTTTCAAA
E4_i_8_val	GCAGTGAGCAATCTCTTAGGT
E5_a_1_val	GTCTTAGAAATCCTAAGGCTTG
E5_a_2_val	GCTCAGCATTTGTAGCTCCTGT
E5_a_3_val	GTGCTGAGCTTTGCTCATGTTT
E5_a_4_val	GTCATCGCCTAACTTTAGATAT
E5_a_5_val	GTAGCCTAAGAAACACTGCACT
E5_a_6_val	GGCAGTGTTTCTTAGGCTAACA
E5_a_7_val	GATACCTTACTACTTAAATGTG
E5_a_8_val	GAGTCTTCTGACAGTAACGGTA
E5_i_1_val	GTAGAAATCCTAAGGCTTGGG
E5_i_2_val	GTGGAGCAGCTGAATTCACAC
E5_i_3_val	GTTGGAAAACATCAAGTGTGC
E5_i_4_val	GTTTCTCCCATATCTAAAGTT
E5_i_5_val	GAGTGCAGCTTTAATCCACAG
E5_i_6_val	GTAACATGGAAATATCACACT
E5_i_7_val	GTACTTAAATGTGATGAGAAG
E5_i_8_val	GAGTCACACAGCAGTTACTAG
E6_a_1_val	GGTTCTCTCTCCCTTCAAATGA
E6_a_2_val	GATAACAGACTGAGCTAATGCT
E6_a_3_val	GTCTAGGTCTGACTTGGAGCTC
E6_a_4_val	GAAATCAGTATCTCCGGGGGTG
E6_a_5_val	GTAGAAGGTGTGATTAGAATCA
E6_a_6_val	GGACTCACTTAGAAGGTGTGAT
E6_a_7_val	GCTCTACCATAATCAGAAAGAC
E6_a_8_val	GAATATTAGGGATTTAAAACTG
E6_i_1_val	GTTCTCTCTCCCTTCAAATGA
E6_i_2_val	GGCTAATGCTCTGAATCACCT
E6_i_3_val	GCTAGAAAATCAGTATCTCCG
E6_i_4_val	GTCATCTCACTGACTTATCAT
E6_i_5_val	GAGGCAAAATGAGGTAATTTG
E6_i_6_val	GTCTACCATAATCAGAAAGAC
E6_i_7_val	GTGTCTTTCTGATTATGGTAG
E6_i_8_val	GTATTAGGGATTTAAAACTGA
E7_a_1_val	GGGTCTGCAAGCTCTCATGGAA
E7_a_2_val	GTCACTACTGAAACGATCCCTC
E7_a_3_val	GCTGTAATAACTAGAAGCTAAT
E7_a_4_val	GCCTTGGAGCTCATCATAGAAC
E7_a_5_val	GGCTAACTACTGAGCAAAGCCC
E7_a_6_val	GCGGAAATGACATGCTTGAAGT
E7_a_7_val	GCTTCCTACCATCTGTTTAAGC
E7_a_8_val	GTGTTGAGTTCTCCCTTAACAT
E8_a_1_val	GACAGTAAAGGTACCAGAGAAA
E8_a_2_val	GAGCAGCTAGGTCTAGTGCTAG
E8_a_3_val	GGTTATGGGTCACTGCTTTAGA
E8_a_4_val	GTTCAACAAACAAAATAAGATG
E8_a_5_val	GTGAGTATTTCTTGAGCTACCA
E8_a_6_val	GTGCTCCGTCACTACACTCCCA
E8_a_7_val	GGCACCACCTGCTACCACCTAC
E8_a_8_val	GGCCTGTGAAATAACGTGGACT
E9_i_1_val	GACCATATGTAATAGAATACG
E9_i_2_val	GAGAGTTAATGAACCATTGCA
E9_i_3_val	GGACTCTTCCTTGCGAGACTG
E9_i_4_val	GTGCTTATCGCAACTGATAGC
E9_i_5_val	GCTGTGGCCATAAAAAGAGTA
E9_i_6_val	GGTAAGCTCAGTAAATGGGCA
E9_i_7_val	GGGGAAGCAGTTTCAATTCCA
E9_i_8_val	GAGAAACGGGATGAAGCAGAT
NTC_a_1_val	GACTAGCTCGGTGTCGCGTTAG
NTC_a_2_val	GGATCTCCTGACAGCTCGTCGC
NTC_a_3_val	GATCTTTGCCGGTTCGAGATTA
NTC_a_4_val	GACCCTGCACCACCTCACTGCC
NTC_a_5_val	GGGGGTTCGAACTACAATATCT
NTC_a_6_val	GTAACCGGAAGTACGGACAATT
NTC_a_7_val	GCGCGATAGACATGTCGCATTC
NTC_a_8_val	GTCACTGGTAGACGACAAACGC
NTC_i_1_val	GGCGGACATAATCGTGCACTT
NTC_i_2_val	GGCCTGCCGTCCTCTACGAAT
NTC_i_3_val	GGGGACCGGGTCGCGTCGTTG
NTC_i_4_val	GGCCTCGGCGAGCCCTGTTAA
NTC_i_5_val	GGTGTCGACAGGCTCCTCGTG
NTC_i_6_val	GGCATGCTCCACCCTAGACTA
NTC_i_7_val	GGGAGCCACCGCACAGTCGTT
NTC_i_8_val	GGACGAACACAATGGCGGATT
TSS_a_1_val	GAAACCCCCAAAGACTGACTGA
TSS_a_2_val	GCATACAGAAGGCGTTAATTGC
TSS_a_3_val	GTCCTCCTTTCTTTAAGGGGGT
TSS_a_4_val	GTCATAAAACTACACTGAACAT
TSS_a_5_val	GGAGCAAGAGTAAACAGATGAA
TSS_a_6_val	GCAGCTAGAGAAATACTAAGAT
TSS_a_7_val	GAAAAAATGTACAATAGACATT
TSS_a_8_val	GCTCAGAAAAAGGTTTGCATTC
TSS_i_1_val	GAAACTTAAATGTGAGCATCC
TSS_i_2_val	GACAACTGGAGCATTTACTGC
TSS_i_3_val	GAAAGAAAACACAGCTACAAC
TSS_i_4_val	GTTCTTTGTAGAACTTGAAGT
TSS_i_5_val	GCAACTCCTGCCACAATGTAC
TSS_i_6_val	GGAGTTGCATCCTGTACATTG
TSS_i_7_val	GTGCATCCTGTACATTGTGGC
TSS_i_8_val	GGTACATTGTGGCAGGAGTTG
